# Hetero-multicellular stromal cells incorporate into scaffold-free 3D cultures of epithelial cancer cells to drive invasion

**DOI:** 10.1101/2025.01.21.634082

**Authors:** Elizabeth Ortiz, Kyaw Hsu Thway, Gabriela Ortiz-Soto, Paulina Yao, Jonathan A Kelber

## Abstract

Breast cancer (BC) is the second leading cause of cancer-related death among women in the U.S. Organoid models of solid tumors have been shown to faithfully recapitulate aspects of cancer progression such as proliferation and invasion. Although patient-derived organoids (PDOs) and patient-derived xenograft organoids (PDXOs) are pathophysiologically relevant, they are costly to propagate, difficult to manipulate and comprised primarily of the most proliferative cell types within the tumor microenvironment (TME). These limitations prevent their use for elucidating cellular mechanisms of disease progression that depend upon tumor-associated stromal cells which are found within the TME and known to contribute to metastasis and therapy resistance. Here, we report on methods for cultivating epithelial-stromal multicellular 3D cultures. Advantages of these methods include a cost-effective system for rapidly generating organoid-like 3D cultures within scaffold-free environments that can be used to track invasion at single-cell resolution within hydrogel scaffolds. Specifically, we demonstrate how to generate these hetero-multicellular 3D cultures using BT-474 breast cancer cells in combination with fibroblasts (BJ-5ta), monocyte-like cells(THP-1) and/or endothelial cells (EA.hy926). Additionally, differential fluorescent labeling of cell populations enables time-lapse microscopy to define 3D culture assembly and invasion dynamics. Notably, the addition of any two stromal cell combinations to 3D cultures of BT-474 cells significantly reduces circularity of the 3D cultures, consistent of the presence of organoid-like or secondary spheroid structures. In tracker dye experiments, fibroblasts and endothelial cells co-localize in the peripheral organoid-like protrusions and are spatially segregated from the primary BT-474 spheroid. Finally, hetero-multicellular 3D cultures of BT-474 cells have increased hydrogel invasion capacity. Since we observed these protrusive structures in hetero-multicellular 3D cultures of both non-tumorigenic and tumorigenic breast epithelial cells, this work provides an efficient and reproducible method for generating organoid-like 3D cultures in a scaffold-free environment for subsequent analyses of phenotypes associated with solid tumor progression.

**SUMMARY:** There is a critical need for 3D cancer models that capture hetero-cellular crosstalk to study cancer metastasis. Our study presents the generation of hetero-multicellular stromal-epithelial in a scaffold and scaffold free environment that can be used to study invasion and cellular spatial distributions.
