## Supplementary material for "Hetero-multicellular stromal cells incorporate into scaffold-free 3D cultures of epithelial cancer cells to drive invasion": Table Of Materials

### Sheet: Sheet1
Name of Material/ Equipment	Company	Catalog Number	Comments/Description
100mm Dish Cell Culture Treated Surface	Thermo Scientific	130182
1000 Self-Sealing Barrier Pipet Tips	Molecular Biology Products Inc.	2179HR
15 mL Polypropylene Centrifuge Tubes	Falcon	14-959-53A
170L CO2 Incubators	VWR	VWR51014991(10810902)
200 Self-Sealing Barrier Pipet Tips	Fisher Scientific	02-682-255
500 mL DMEM/Hams F-12, [+] L-glutamine	Corning	10-090-CV
96-Well, Treated, U-Shaped-Bottom Microplate	Thermo Scientific	12566432
Animal-Free Recombinant Human EGF	PeproTech	AF-100-15
Automated Pipette Repeater E3x	Eppendorf	4987000410
Basement membrane solution	Huntsman Cancer Institute	https://healthcare.utah.edu/huntsmancancerinstitute/
Bead Bath	Lab Armor	74300706
Biorender	Biorender	Biorender.com
Biosafety Laminar Flow Cabinets	Thermo Scientific	300590389
BioSpa 8 Automated Incubator	Agilent	23082120
Cell Counter	Invitrogen	AMQAF2000
Cell Counting Chamber Slides	Thermo Scientific	C10283
CellTracker Deep Red	Thermo Fisher Scientific	C34565
Centrifuge	Thermo Scientific	13100675
Cholera Toxin B subunit	Sigma-Aldrich	C9903-1MG
Combitips advanced, Sterile, 5.0 mL	Fisher Scientific	13-683-714
Cytation 10 Reader Imager	Agilent	2105245
Defined Trypsin Inhibitor	Gibco	R007100
Donor Horse Serum, 500 mL, United States Origin	Corning	35-030-CV
Dulbecco's Modified Eagle's Medium	Corning	10-013-CV
Excel Sofware	Microsoft office 365	https://www.microsoft.com/en-us/microsoft-365/excel
Fetal Bovine Serum	Thermo Scientific	26140079
Fetal Bovine Serum, qualified, US origin	Thermo Scientific	26140079
Gentamicin Sulfate, Liquid	Corning	30-005-CR
Hydrocortisone solution,50 muM, sterile-filtered, BioXtra	Sigma-Aldrich	H6909-10ML
Image J Software	Fiji	https://imagej.net/ij/
Insulin solution human	Sigma-Aldrich	I9278-5ML
Magnifying Glass	Fisher Scientific	01-182-392
Microcentrifuge Tube	Costar	3621
Microscope	Olympus	CKX53SF
Mini Lightbox	Fisher Scientific	361044708
Molecular Probes CellTracker Blue CMAC Dye	Fisher Scientific	C2110
Molecular Probes CellTracker Orange CMRA Dye	Fisher Scientific	C34551
Penicillin-Streptomycin Solution	Cytiva	SV30010
Penicillin-Streptomycin Solution	Cytiva	SV30010
Phase-Contrast Microscope	Echo	RVSF1000
Phosphate Buffered Saline	Fisher Scientific	SH3025601
Pipet Controller	Corning	4099
Pipette 100 – 1,000 µL	Eppendorf	3123000063
Pipette 20 – 200 µL	Eppendorf	3123000055
Prism	GraphPad Software	https://www.graphpad.com/features
RPMI 1640 with L-glutamine and 25mM HEPES	Corning	10-041-CV
Serological Pipette, 10mL	Thermo Scientific	170356N
Serological Pipette, 25mL	Thermo Scientific	170357N
Serological Pipette, 5mL	Thermo Scientific	170355N
Trypan Blue Solution, 0.4%	Corning	25900CI
Trypsin-EDTA, 0.25%	Corning	25053CI
